# *Rickettsia* infection rate along an altitudinal gradient as influenced by population genetic structure of Ixodid ticks

**DOI:** 10.1101/2022.07.20.500722

**Authors:** Maria Angenica F. Regilme, Megumi Sato, Tsutomu Tamura, Reiko Arai, Marcello Otake Sato, Sumire Ikeda, Kozo Watanabe

**Affiliations:** Center for Marine Environmental Studies, Ehime University, Matsuyama, Ehime 790-8577, Japan; Graduate School of Health Sciences, Niigata University, Niigata, 951-8518, Japan; Niigata Prefectural Institute of Public Health and Environmental Sciences, Niigata, 950-2144, Japan; Department of Tropical Medicine and Parasitology, Dokkyo Medical University, 880 Kitakobayashi, Mibu-machi, Shimotsuga-gun, Tochigi 321-0293, Japan; Research Laboratories, Research and Development Headquarters, Earth Corporation, Hyogo 678-0192, Japan

**Author notes:** Corresponding author Center for Marine Environmental Studies, Ehime University, Bunkyo-cho 3, Matsuyama, Ehime, Japan 790-8577.

**Keywords:** environment, haplotype, hosts, pathogen, dispersal, vector

## Abstract

Ixodid ticks, such as *Ixodes ovatus* and *Haemaphysalis flava,* are important vectors of tick-borne diseases in Japan, such as Japanese spotted fever caused by *Rickettsia japonica*. This study describes the population genetic structure and gene flow of *I. ovatus* and *H. flava* and their *Rickettsia* infection rates along an altitudinal gradient. A total of 346 adult *I. ovatus* and 243 *H. flava* were analyzed for the presence of *Rickettsia* by nested PCR targeting the 17kDA, *gltA, rOmpA,* and *rOmpB* genes. Population genetic structure was performed using the mitochondrial cytochrome oxidase 1 (*cox1*) marker. The *Rickettsia* infection rates were 13.26% in *I. ovatus* and 6.17% in *H. flava.* For *I. ovatus,* the global *F_ST_* value revealed significant genetic differentiation among the different populations, whereas *H. flava* showed non-significant genetic differentiation. The *cox1 I. ovatus* cluster dendrogram showed two cluster groups, while the haplotype network and phylogenetic tree showed three genetic groups. The two cluster groups and the three genetic groups found in *I. ovatus* showed a significant difference in their *Rickettsia* infection rates and mean altitude per group. No significant differences were found in the mean altitude or *Rickettsia* infection rates of *H. flava*. Our results suggest that low gene flow in the *I. ovatus* populations has caused spatially heterogenous *Rickettsia* infection rates along the altitudinal gradient. This information can be used in understanding the relationship between the tick vector, its pathogen, and environmental factors, such as altitude, and for the control of tick-borne diseases in Japan.
