## Supplementary material for "*Rickettsia* infection rate along an altitudinal gradient as influenced by population genetic structure of Ixodid ticks": S1 Tabke

### Sheet: Sheet2
	Additional File 1 Table S1. Summary of Haemaphysalis flava and Ixodes ovatus collected from the different locations of Niigata Prefecture and its corresponding sample number
Sampling sites		Site Code	Combined site code	Altitude	Coordinates (Degrees)		Geographic midpoint		Samples, n			Samples, n
									I.ovatus			H. flava
				(m/a.s.l)	Latitude	Longitude	Latitude	Longitude	All	Rickettsia	cox1*	All	Rickettsia	cox1*
1	Nipponkoku	NK	A	493	38.5261	139.597	38.0983	139.452	4		38			26
2	Shiratori Park	SP		84	38.0621	139.432			15	2		21	1
3	Omineyama Sakura Park	OSP		74	38.0189	139.396			7			2
4	Izumino Park	IMP		16	37.9404	139.357			5			2
5	Kushigata Mountain	MKG		545	38.0223	139.428			3
6	Tainaidaira Camp	TC		129	38.0198	139.503			4			1
7	Mount Akasaki	MAS	B	255	37.6992	139.469	37.6719	139.392	29	1	39	3		6
8	Kirin Mountains Park	KRP		56	37.6822	139.458			7	1		3	1
9	Challenge Land Sugi River	CR		135	37.6341	139.25			3
10	Kakuda Mountain	MKD	C	471	37.7805	138.837	37.5501	138.922	22	9	71	93	12	107
11	Umamichi Shinrin Park	USP		112	37.5431	138.799			6	1		7
12	Happodai	HD		560	37.4231	138.93			24	4		5
13	Yoshigahira	YH		403	37.4536	139.12			19			2
14	Akada Joseki	AJ	D	93	37.4126	138.652	37.3781	138.622	10	1	71	31		82
15	Masuzuma Mountain	MMG		281	37.3924	138.726			36	2		19
16	Geiha	KN		30	37.3569	138.524			5	1		5
17	Satogaike Park	SIP		8	37.3506	138.587			20	12		27	1
18	Gamou	KM	E	313	37.1331	138.576	37.1498	138.65	4		41			8
19	Ni roku Park	NRP		261	37.1664	138.725			31			8
20	Oteguchi Pond	OTS			37.2218	138.479			6	6
21	Osaki Dam Park	ODP	F	212	37.1239	138.957	37.0713	138.944	3		36
22	Okura Forest	OKF		281	37.1418	138.983			5
23	Hakkai Mountain	MHK		1402	37.1098	139.029			15
24	Ikazawa Camp	IZC		308	37.0355	138.958			3
25	Yuzawa	YZ		460	36.9452	138.795			10
26	Kuwa dori no mori	KW	G	219	37.0843	138.136	37.0274	138.05	27	4	44	8		13
27	Fudo Mountain	MHD		1354	36.9721	138.102			11
28	Takano Plateau	TP		231	37.0257	137.913			6			5
29	Donden Mountain	MDD	H	912	38.1402	138.39	38.0716	138.451	2	2	6	1		1
30	Sugi Pond	SI		454	38.0029	138.512			4
Total									346	46	346	243	15	243
	Alt altitude (m/a.s.l); Lat latitude; Long longitude; hd haplotype diversity
	* number of individuals used for population genetic analysis
	** excluded combined sites because of low (<8) individuals for population genetic analysis
